# Unraveling candidate genomic regions responsible for delayed post-harvest deterioration in Cassava (*Manihot esculenta* Crantz)

**DOI:** 10.64898/2026.06.11.731395

**Authors:** Diana C Solarte Certuche, Gabriel M de Freitas, Jean-Luc Jannink, Cinara Fernanda Garcia Morales, Tamires Sousa Cerqueira, Bruna Santos de Santana, Eder Jorge de Oliveira, Antônio Augusto F Garcia

**Affiliations:** São Paulo University, Genetics Department, Piracicaba, São Paulo, Brazil; USDA-ARS, Robert W. Holley Center, Ithaca, NY, United States of America; Embrapa Mandioca e Fruticulture, EMBRAPA, Genetic Resources and Cultivar Development Center, Cruz das almas, Bahia, Brazil; Federal Unviersity of Recôncavo da Bahia, CCAAB, Cruz das Almas, Bahia, Brazil

**Keywords:** Cassava, GWAS, Post-harvest physiological deterioration

## Abstract

Post-harvest physiological deterioration (PPD) represents a significant challenge of cassava production and commercialization. This multifaceted biological process involves a series of mechanisms, including enzymatic stress responses, alterations in gene expression, protein synthesis, accumulation of secondary metabolites, and ultimately, programmed cell death. These changes render the storage roots unpalatable and unmarketable. Therefore, unraveling the genetic architecture of PPD and exploring the interactions of associated genes during its early and late stages is essential for the crop production. We used modern genetic resources to unravel the genetic basis of PPD, based on a genome-wide association study (GWAS), utilizing a combination of different models, including BLINK (Bayesian-information and Linkage-disequilibrium Iteratively Nested Keyway), SUPER (Settlement of MLM Under Progressively Exclusive Relationship), and MLMM (Multi-locus mixed models). The phenotyping dataset spanned five years and included evaluations from 42 different trials, evaluating the Embrapa (Brazilian Agricultural Research Corporation) germplasm along with a population derivative from a genomic selection cycle. We utilized a genotype dataset comprising 26,000 high-quality SNPs (single nucleotide polymorphisms). Our findings indicated four significant genetic variants located on chromosomes 2, 5, and 13, which together explain 35.83 % of the phenotypic variation. These variants are associated with genes that are closely linked to the pathways activated during the early and late symptoms of PPD. The identification of these three key genes provides valuable insights into the genetic architecture of PPD and lays a strong foundation for molecular breeding, supporting the efforts to identify cassava genotypes with enhanced PPD tolerance, the identified genomic regions may be incorporated into genomic selection models, thereby enhancing marker-assisted selection (MAS) and improving breeding strategies for long shelf life and high-quality agronomic cassava cultivars for the cassava community.
