## Supplementary_Tables for "Unraveling candidate genomic regions responsible for delayed post-harvest deterioration in Cassava (*Manihot esculenta* Crantz)"

### Sheet: Table_S1
PPD	SNP	Chr	Position	Ref	Alt	P.value	maf	effect	PVE	Gen Related	Model
Imagem	S2_11347402	2	11347402	A	T	7.01e-07	0.37	-5.79	1.38	Manes.02G152300	MLMM
	S2_11347402	2	11347402	A	T	2.68e-09	0.37	-5.7	3.63	Manes.02G152300	BLINK
	S5_8348709	5	8348709	A	G	1.26e-09	0.05	10.12	23.87	Manes.05G094000	BLINK
	S13_1760296	13	1760296	C	A	1.09e-06	0.35	4.69	3.63	Manes.13G017800	BLINK
	S2_11347402	2	11347402	A	T	9.27e-08	0.37	-5.48	7.37	Manes.02G152300	SUPER
	S2_11347477	2	11347477	T	G	1.09e-07	0.37	-5.44	0.89	Manes.02G152300	SUPER
Visual	S2_11347402	2	11347402	A	T	2.13e-07	0.37	-6.15	0.57	Manes.02G152300	MLMM
	S2_11347402	2	11347402	A	T	2.41e-10	0.37	-6.36	8.34	Manes.02G152300	BLINK
	S2_11347402	2	11347402	A	T	1.43e-07	0.37	-5.61	8.34	Manes.02G152300	SUPER
	S2_11347477	2	11347477	T	G	1.61e-07	0.37	-5.59	0.89	Manes.02G152300	SUPER

### Sheet: Table_S2
Local	Enviroment	H2
UFRB	2018_BAG1_UFRB_Cruz das Almas	0.53
Podium.NH1	2020_AYT.20.NH1_Podium.NH1_Laje	0.31
Erasmo	2020_AYTGS.20.Ala_Erasmo_Alagoinhas	0.3
UFRB.PP1	2020_AYTGS.20.PP1_UFRB.PP1_Cruz das Almas	0.38
Podium.RA1	2020_AYTGS.20.RA1_Podium.RA1_Laje	0.32
UFRB.Candial	2020_BR.BAG.20_UFRB.Candial_Cruz das Almas	0.21
UFRB.Candial	2020_Hib.EC_UFRB.Candial_Cruz das Almas	0.36
Podium.RA1	2020_PYTWx.20.RA1_Podium.RA1_Laje	0.31
Podium.NH	2020_UYT.NH.16cm_Podium.NH_Laje	0.46
Rogerio	2020_UYT.Rog.16cm_Rogerio_Laje	0.47
Erasmo	2020_UYT2.20.Ala_Erasmo_Alagoinhas	0.23
Podium.NH1	2021_BR.AYT.21.NH1_Podium.NH1_Laje	0.29
Podium.SaoJorge	2021_BR.AYT.21.SJ_Podium.SaoJorge_Laje	0.27
UFRB.PP1	2021_BR.CET.21.PP1.16CM_UFRB.PP1_Cruz das Almas	0.21
UFRB.PP1	2021_BR.CET.21.PP1.8MP_UFRB.PP1_Cruz das Almas	0.23
UFRB.PP1	2021_BR.PYT.21.PP1.8MP_UFRB.PP1_Cruz das Almas	0.25
Podium.SaoJorge	2021_BR.PYT.21.SJ.16cm_Podium.SaoJorge_Laje	0.46
Podium.SaoJorge	2021_BR.PYT.21.SJ.8MP_Podium.SaoJorge_Laje	0.27
Podium	2021_BR.PYTGS-C2.21.NH1_Podium_Laje	0.21
Podium.SaoJorge	2021_BR.UYT.21.NH1_Podium.SaoJorge_Laje	0.24
FJC.BoaUniao	2021_BR.UYTGS.21.AlaBoaUniao_FJC.BoaUniao_Alagoinhas	0.31
FJC.Botelho	2021_BR.UYTGS.21.InhBot_FJC.Botelho_Inhambupe	0.56
FJC.AssentamentoPapagaio	2021_BR.UYTGS.21.SDAssPa_FJC.AssentamentoPapagaio_S‡tiro Dias	0.54
Podium.NH	2021_UYT.21.NH_Podium.NH_Laje	0.34
UFRB-Candial	2022_BR.AYTInd.22.Candeal_16CM_UFRB-Candial_Cruz das Almas	0.66
UFRB-Candial	2022_BR.AYTInd.22.Candeal_8MP_UFRB-Candial_Cruz das Almas	0.3
Gilberto	2022_BR.AYTIND.22.Cma_Gilberto_Cora�‹o de Maria	0.23
UFRB-Estabulo	2022_BR.AYTInd.22.Estab_UFRB-Estabulo_Cruz das Almas	0.27
Podium-NH	2022_BR.AYTInd.22.NH_16cm_Podium-NH_Laje	0.36
UFRB-Estabulo	2022_BR.AYTM.22.Estab_UFRB-Estabulo_Cruz das Almas	0.37
CNPMF.A2	2022_BR.CET.CNPMF_CNPMF.A2_Cruz das Almas	0.2
UFRB-Candial	2022_BR.PYT.22.Candeal.8MP_UFRB-Candial_Cruz das Almas	0.22
Man‡ Pecu‡ria	2022_BR.PYT.22.Jagua.8MP_Man‡ Pecu‡ria_Jaguaripe	0.31
Faz.Mana	2022_BR.UYT.22.Jagua_Faz.Mana_Jaguaripe	0.37
Candial	2023_AYT_Candial	0.32
Cma	2023_AYT_Cma	0.65
SAJ	2023_AYT_SAJ	0.41
Portao2	2023_CET_Portao2	0.26
PYT_23	2023_PYT_23	0.2
Candeal	2023_UYTGS_Candeal	0.76
Cma	2023_UYTGS_Cma	0.37
Candial	2023_UYTGSM_Candial	0.34

### Sheet: Table_S3
Epistasis effects	S2_11347477 S5_ 8348709	S2_11347477 S13_1760296	S5_ 8348709 S13_1760296
a x a	-43.25**	-12.25	52.25
a x d	31.5	-26.25**	21.25
d x a	51.5	-3.25	52.25**
d x d	37.25*	61.25	-15.25*

### Sheet: Table_S4
Clone	Origem	Population	GS.Pop	Parental
BGM_0014	BAG	Germplasm	GS-C0	NA
BGM_0020	BAG	Germplasm	GS-C0	NA
BGM_0023	BAG	Germplasm	GS-C0	NA
BGM_0028	BAG	Germplasm	GS-C0	NA
BGM_0054	BAG	Germplasm	GS-C0	NA
BGM_0062	BAG	Germplasm	GS-C0	NA
BGM_0080	BAG	Germplasm	GS-C0	NA
BGM_0084	BAG	Germplasm	GS-C0	NA
BGM_0085	BAG	Germplasm	GS-C0	NA
BGM_0090	BAG	Germplasm	GS-C0	NA
BGM_0119	BAG	Germplasm	GS-C0	NA
BGM_0286	BAG	Germplasm	GS-C0	NA
BGM_0294	BAG	Germplasm	GS-C0	NA
BGM_0306	BAG	Germplasm	GS-C0	NA
BGM_0357	BAG	Germplasm	GS-C0	NA
BGM_0364	BAG	Germplasm	GS-C0	NA
BGM_0436	BAG	Germplasm	GS-C0	NA
BGM_0448	BAG	Germplasm	GS-C0	P.C0
BGM_0495	BAG	Germplasm	GS-C0	NA
BGM_0512	BAG	Germplasm	GS-C0	NA
BGM_0536	BAG	Germplasm	GS-C0	NA
BGM_0557	BAG	Germplasm	GS-C0	NA
BGM_0700	BAG	Germplasm	GS-C0	NA
BGM_0715	BAG	Germplasm	GS-C0	NA
BGM_0830	BAG	Germplasm	NA	NA
BGM_0918	BAG	Germplasm	GS-C0	NA
BGM_0922	BAG	Germplasm	GS-C0	NA
BGM_0929	BAG	Germplasm	NA	NA
BGM_0942	BAG	Germplasm	GS-C0	NA
BGM_0963	BAG	Germplasm	GS-C0	NA
BGM_0972	BAG	Germplasm	GS-C0	NA
BGM_1034	BAG	Germplasm	NA	NA
BGM_1147	BAG	Germplasm	NA	NA
BGM_1175	BAG	Germplasm	GS-C0	NA
BGM_1249	BAG	Germplasm	GS-C0	NA
BGM_1255	BAG	Germplasm	GS-C0	NA
BGM_1268	BAG	Germplasm	GS-C0	P.C0
BGM_1280	BAG	Germplasm	GS-C0	NA
BGM_1298	BAG	Germplasm	NA	NA
BGM_1310	BAG	Germplasm	GS-C0	NA
BGM_1349	BAG	Germplasm	GS-C0	NA
BGM_1395	BAG	Germplasm	GS-C0	NA
BGM_1428	BAG	Germplasm	NA	NA
BGM_1451	BAG	Germplasm	GS-C0	NA
BGM_1464	BAG	Germplasm	GS-C0	NA
BGM_1499	BAG	Germplasm	GS-C0	NA
BGM_1535	BAG	Germplasm	GS-C0	NA
BGM_1621	BAG	Germplasm	GS-C0	NA
BGM_1727	BAG	Germplasm	GS-C0	NA
BGM_1742	BAG	Germplasm	GS-C0	NA
BGM_1743	BAG	Germplasm	GS-C0	NA
BGM_1747	BAG	Germplasm	GS-C0	NA
BGM_1752	BAG	Germplasm	GS-C0	NA
BGM_1754	BAG	Germplasm	GS-C0	NA
BGM_1768	BAG	Germplasm	GS-C0	NA
BGM_1773	BAG	Germplasm	NA	NA
BGM_1780	BAG	Germplasm	NA	NA
BGM_1783	BAG	Germplasm	GS-C0	NA
BGM_1834	BAG	Germplasm	GS-C0	NA
BGM_1835	BAG	Germplasm	GS-C0	NA
BGM_1847	BAG	Germplasm	GS-C0	NA
BGM_1969	BAG	Germplasm	NA	NA
BGM_2041	BAG	Improved Cultivar	GS-C0	NA
BGM_2047	BAG	Cultivar	GS-C0	NA
BGM_2105	BAG	Improved Cultivar	NA	NA
BGM_2195	BAG	Germplasm	NA	NA
BGM_2210	BAG	Germplasm	NA	NA
BRS Formosa	BAG	Improved Cultivar	GS-C0	NA
KU_50	BAG	Cultivar	NA	NA
Pioneira	BAG	Improved Cultivar	GS-C0	NA
SC_08	BAG	Germplasm	NA	NA
SI_Rosa	BAG	Germplasm	NA	NA
BGM_2123	H’bridos	Improved Cultivar	GS-C0	P.C0
BRS Dourada	H’bridos	Improved Cultivar	GS-C0	NA
BRS Gema de Ovo	H’bridos	Improved Cultivar	GS-C0	NA
BRS Kiriris	H’bridos	Improved Cultivar	GS-C0	NA
BRS Mulatinha	H’bridos	Improved Cultivar	GS-C0	P.C0
BRS_Poti_Branca	H’bridos	Improved Cultivar	GS-C0	P.C0
BRS Tapioqueira	H’bridos	Improved Cultivar	GS-C0	P.C0
Cigana Preta	H’bridos	Cultivar	GS-C0	NA
BGM_2095	H’bridos	Cultivar	GS-C0	NA
BGM_2097	H’bridos	Cultivar	NA	P.C3
IAC_90	H’bridos	Improved Cultivar	GS-C0	NA
BGM_0160	H’bridos	Germplasm	GS-C0	NA
BGM_1370	H’bridos	Germplasm	GS-C0	NA
BGM_1416	H’bridos	Germplasm	GS-C0	NA
BGM_1685	H’bridos	Germplasm	GS-C0	NA
BGM_1817	H’bridos	Germplasm	GS-C0	NA
Corrent‹o	H’bridos	Germplasm	NA	NA
Vassoura Preta	H’bridos	Cultivar	GS-C0	NA
BGM_1148	BAG	Germplasm	GS-C0	NA
BGM_0252	BAG	Germplasm	NA	NA
Aipim ZŽ Marcos	BAG	Germplasm	NA	NA
Baianinha	BAG	Cultivar	NA	NA
BGM_0006	BAG	Germplasm	GS-C0	NA
BGM_0011	BAG	Germplasm	NA	NA
BGM_0019	BAG	Germplasm	GS-C0	NA
BGM_0021	BAG	Germplasm	GS-C0	NA
BGM_0022_TB	BAG	Germplasm	NA	NA
BGM_0025	BAG	Germplasm	GS-C0	NA
BGM_0027	BAG	Germplasm	GS-C0	NA
BGM_0029	BAG	Germplasm	GS-C0	NA
BGM_0030	BAG	Germplasm	GS-C0	NA
BGM_0031	BAG	Germplasm	NA	NA
BGM_0035	BAG	Germplasm	NA	NA
BGM_0039	BAG	Germplasm	GS-C0	NA
BGM_0040	BAG	Germplasm	GS-C0	NA
BGM_0043	BAG	Germplasm	GS-C0	NA
BGM_0044	BAG	Germplasm	GS-C0	P.C0
BGM_0047	BAG	Germplasm	GS-C0	NA
BGM_0048	BAG	Germplasm	GS-C0	P.C0
BGM_0049	BAG	Germplasm	GS-C0	P.C0
BGM_0056	BAG	Germplasm	GS-C0	NA
BGM_0058	BAG	Germplasm	GS-C0	NA
BGM_0060	BAG	Germplasm	GS-C0	NA
BGM_0061	BAG	Germplasm	GS-C0	NA
BGM_0063	BAG	Germplasm	GS-C0	NA
BGM_0065	BAG	Germplasm	GS-C0	NA
BGM_0066	BAG	Germplasm	GS-C0	NA
BGM_0067	BAG	Germplasm	GS-C0	NA
BGM_0069	BAG	Germplasm	GS-C0	NA
BGM_0070	BAG	Germplasm	GS-C0	NA
BGM_0073	BAG	Germplasm	GS-C0	NA
BGM_0074	BAG	Germplasm	NA	NA
BGM_0075	BAG	Germplasm	NA	NA
BGM_0082	BAG	Germplasm	NA	NA
BGM_0083	BAG	Germplasm	GS-C0	NA
BGM_0087	BAG	Germplasm	GS-C0	P.C0
BGM_0088	BAG	Germplasm	GS-C0	NA
BGM_0089	BAG	Germplasm	GS-C0	NA
BGM_0093	BAG	Germplasm	GS-C0	P.C0
BGM_0094	BAG	Germplasm	NA	NA
BGM_0096	BAG	Germplasm	GS-C0	NA
BGM_0097	BAG	Germplasm	GS-C0	NA
BGM_0100	BAG	Germplasm	GS-C0	NA
BGM_0115	BAG	Germplasm	GS-C0	NA
BGM_0115_TB	BAG	Germplasm	NA	NA
BGM_0115_TR	BAG	Germplasm	NA	NA
BGM_0120	BAG	Germplasm	GS-C0	P.C0
BGM_0121	BAG	Germplasm	NA	NA
BGM_0122	BAG	Germplasm	NA	NA
BGM_0123	BAG	Germplasm	GS-C0	NA
BGM_0124	BAG	Germplasm	GS-C0	NA
BGM_0126	BAG	Germplasm	GS-C0	NA
BGM_0128	BAG	Germplasm	GS-C0	P.C0
BGM_0130	BAG	Germplasm	GS-C0	NA
BGM_0131	BAG	Germplasm	NA	NA
BGM_0134	BAG	Germplasm	GS-C0	NA
BGM_0135	BAG	Germplasm	GS-C0	NA
BGM_0136	BAG	Germplasm	GS-C0	NA
BGM_0137	BAG	Germplasm	GS-C0	NA
BGM_0140	BAG	Germplasm	GS-C0	NA
BGM_0143	BAG	Germplasm	GS-C0	NA
BGM_0145	BAG	Germplasm	GS-C0	NA
BGM_0150	BAG	Germplasm	GS-C0	NA
BGM_0151	BAG	Germplasm	GS-C0	NA
BGM_0152	BAG	Germplasm	GS-C0	NA
BGM_0155	BAG	Germplasm	GS-C0	P.C0
BGM_0156	BAG	Germplasm	GS-C0	NA
BGM_0157	BAG	Germplasm	GS-C0	P.C0
BGM_0162	BAG	Germplasm	GS-C0	NA
BGM_0164	BAG	Germplasm	GS-C0	NA
BGM_0166	BAG	Germplasm	GS-C0	NA
BGM_0167	BAG	Germplasm	GS-C0	NA
BGM_0169	BAG	Germplasm	GS-C0	NA
BGM_0179	BAG	Germplasm	GS-C0	NA
BGM_0184	BAG	Germplasm	GS-C0	NA
BGM_0185	BAG	Germplasm	GS-C0	NA
BGM_0187	BAG	Germplasm	GS-C0	NA
BGM_0195	BAG	Germplasm	GS-C0	NA
BGM_0202	BAG	Germplasm	GS-C0	NA
BGM_0220	BAG	Germplasm	GS-C0	NA
BGM_0222	BAG	Germplasm	GS-C0	NA
BGM_0226	BAG	Germplasm	GS-C0	NA
BGM_0236	BAG	Germplasm	GS-C0	P.C0
BGM_0247	BAG	Germplasm	GS-C0	NA
BGM_0257	BAG	Germplasm	GS-C0	NA
BGM_0267	BAG	Germplasm	NA	NA
BGM_0276	BAG	Germplasm	NA	NA
BGM_0277	BAG	Germplasm	GS-C0	NA
BGM_0279	BAG	Germplasm	GS-C0	NA
BGM_0281	BAG	Germplasm	GS-C0	NA
BGM_0282	BAG	Germplasm	NA	NA
BGM_0283	BAG	Germplasm	GS-C0	NA
BGM_0284	BAG	Germplasm	GS-C0	NA
BGM_0285	BAG	Germplasm	GS-C0	NA
BGM_0287	BAG	Germplasm	GS-C0	P.C0
BGM_0288	BAG	Germplasm	GS-C0	NA
BGM_0289	BAG	Germplasm	GS-C0	NA
BGM_0290	BAG	Germplasm	GS-C0	NA
BGM_0298	BAG	Germplasm	GS-C0	NA
BGM_0303	BAG	Germplasm	GS-C0	P.C0
BGM_0308	BAG	Germplasm	GS-C0	NA
BGM_0314	BAG	Germplasm	GS-C0	NA
BGM_0315	BAG	Germplasm	NA	NA
BGM_0318	BAG	Germplasm	GS-C0	P.C0
BGM_0319	BAG	Germplasm	GS-C0	P.C0
BGM_0320	BAG	Germplasm	NA	NA
BGM_0323	BAG	Germplasm	GS-C0	P.C0
BGM_0327	BAG	Germplasm	GS-C0	NA
BGM_0330	BAG	Germplasm	NA	NA
BGM_0332	BAG	Germplasm	GS-C0	P.C0
BGM_0336	BAG	Germplasm	GS-C0	NA
BGM_0337	BAG	Germplasm	GS-C0	P.C0
BGM_0338	BAG	Germplasm	GS-C0	P.C0
BGM_0341	BAG	Germplasm	GS-C0	NA
BGM_0345	BAG	Germplasm	GS-C0	NA
BGM_0349	BAG	Germplasm	GS-C0	NA
BGM_0352	BAG	Germplasm	GS-C0	NA
BGM_0356	BAG	Germplasm	NA	NA
BGM_0358	BAG	Germplasm	GS-C0	NA
BGM_0359	BAG	Germplasm	GS-C0	NA
BGM_0366	BAG	Germplasm	GS-C0	NA
BGM_0368	BAG	Germplasm	GS-C0	NA
BGM_0369	BAG	Germplasm	GS-C0	NA
BGM_0374	BAG	Germplasm	GS-C0	NA
BGM_0380	BAG	Germplasm	GS-C0	NA
BGM_0382	BAG	Germplasm	GS-C0	P.C0
BGM_0384	BAG	Germplasm	NA	NA
BGM_0386	BAG	Germplasm	GS-C0	NA
BGM_0389	BAG	Germplasm	GS-C0	P.C0
BGM_0390	BAG	Germplasm	GS-C0	NA
BGM_0393	BAG	Germplasm	NA	NA
BGM_0394	BAG	Germplasm	GS-C0	P.C0
BGM_0396	BAG	Germplasm	GS-C0	NA
BGM_0398	BAG	Germplasm	GS-C0	NA
BGM_0399	BAG	Germplasm	GS-C0	NA
BGM_0400	BAG	Germplasm	GS-C0	P.C0
BGM_0406	BAG	Germplasm	GS-C0	NA
BGM_0407	BAG	Germplasm	GS-C0	NA
BGM_0408	BAG	Germplasm	GS-C0	NA
BGM_0410	BAG	Germplasm	GS-C0	NA
BGM_0411	BAG	Germplasm	GS-C0	NA
BGM_0413	BAG	Germplasm	GS-C0	NA
BGM_0414	BAG	Germplasm	GS-C0	NA
BGM_0421	BAG	Germplasm	NA	NA
BGM_0422	BAG	Germplasm	GS-C0	NA
BGM_0423	BAG	Germplasm	NA	NA
BGM_0424	BAG	Germplasm	GS-C0	NA
BGM_0425	BAG	Germplasm	GS-C0	P.C0
BGM_0426	BAG	Germplasm	GS-C0	NA
BGM_0427	BAG	Germplasm	GS-C0	NA
BGM_0428	BAG	Germplasm	GS-C0	P.C0
BGM_0432	BAG	Germplasm	NA	NA
BGM_0434	BAG	Germplasm	NA	NA
BGM_0435	BAG	Germplasm	GS-C0	NA
BGM_0437	BAG	Germplasm	GS-C0	NA
BGM_0438	BAG	Germplasm	GS-C0	NA
BGM_0439	BAG	Germplasm	GS-C0	NA
BGM_0440	BAG	Germplasm	GS-C0	NA
BGM_0441	BAG	Germplasm	NA	NA
BGM_0442	BAG	Germplasm	GS-C0	P.C0
BGM_0443	BAG	Germplasm	NA	NA
BGM_0444	BAG	Germplasm	GS-C0	NA
BGM_0447	BAG	Germplasm	GS-C0	P.C0
BGM_0449	BAG	Germplasm	GS-C0	P.C0
BGM_0451	BAG	Germplasm	GS-C0	NA
BGM_0452	BAG	Germplasm	GS-C0	NA
BGM_0460	BAG	Germplasm	GS-C0	NA
BGM_0461	BAG	Germplasm	GS-C0	NA
BGM_0462	BAG	Germplasm	GS-C0	NA
BGM_0463	BAG	Germplasm	GS-C0	NA
BGM_0465	BAG	Germplasm	GS-C0	NA
BGM_0468	BAG	Germplasm	GS-C0	NA
BGM_0471	BAG	Germplasm	GS-C0	NA
BGM_0472	BAG	Germplasm	GS-C0	NA
BGM_0474	BAG	Germplasm	GS-C0	NA
BGM_0478	BAG	Germplasm	GS-C0	NA
BGM_0480	BAG	Germplasm	GS-C0	NA
BGM_0484	BAG	Germplasm	GS-C0	NA
BGM_0489	BAG	Germplasm	GS-C0	NA
BGM_0496	BAG	Germplasm	NA	NA
BGM_0498	BAG	Germplasm	GS-C0	NA
BGM_0499	BAG	Germplasm	GS-C0	NA
BGM_0507	BAG	Germplasm	GS-C0	NA
BGM_0508	BAG	Germplasm	GS-C0	NA
BGM_0509	BAG	Germplasm	GS-C0	NA
BGM_0510	BAG	Germplasm	GS-C0	NA
BGM_0514	BAG	Germplasm	GS-C0	NA
BGM_0517	BAG	Germplasm	GS-C0	NA
BGM_0521	BAG	Germplasm	GS-C0	NA
BGM_0523	BAG	Germplasm	GS-C0	NA
BGM_0529	BAG	Germplasm	GS-C0	NA
BGM_0537	BAG	Germplasm	GS-C0	NA
BGM_0541	BAG	Germplasm	GS-C0	P.C0
BGM_0542	BAG	Germplasm	GS-C0	NA
BGM_0543	BAG	Germplasm	GS-C0	NA
BGM_0544	BAG	Germplasm	NA	NA
BGM_0545	BAG	Germplasm	NA	NA
BGM_0547	BAG	Germplasm	GS-C0	NA
BGM_0549	BAG	Germplasm	GS-C0	NA
BGM_0551	BAG	Germplasm	GS-C0	NA
BGM_0552	BAG	Germplasm	NA	NA
BGM_0555	BAG	Germplasm	GS-C0	NA
BGM_0556	BAG	Germplasm	GS-C0	NA
BGM_0560	BAG	Germplasm	GS-C0	NA
BGM_0562	BAG	Germplasm	NA	NA
BGM_0564	BAG	Germplasm	GS-C0	NA
BGM_0570	BAG	Germplasm	GS-C0	NA
BGM_0573	BAG	Germplasm	GS-C0	NA
BGM_0574	BAG	Germplasm	GS-C0	NA
BGM_0583	BAG	Germplasm	GS-C0	NA
BGM_0587	BAG	Germplasm	GS-C0	NA
BGM_0589	BAG	Germplasm	GS-C0	NA
BGM_0590	BAG	Germplasm	GS-C0	NA
BGM_0591	BAG	Germplasm	GS-C0	NA
BGM_0597	BAG	Germplasm	NA	NA
BGM_0598	BAG	Germplasm	GS-C0	NA
BGM_0601	BAG	Germplasm	GS-C0	NA
BGM_0604	BAG	Germplasm	NA	NA
BGM_0606	BAG	Germplasm	GS-C0	NA
BGM_0607	BAG	Germplasm	GS-C0	NA
BGM_0611	BAG	Germplasm	NA	NA
BGM_0648	BAG	Germplasm	GS-C0	NA
BGM_0649	BAG	Germplasm	NA	NA
BGM_0650	BAG	Germplasm	GS-C0	NA
BGM_0652	BAG	Germplasm	NA	NA
BGM_0659	BAG	Germplasm	GS-C0	NA
BGM_0660	BAG	Germplasm	GS-C0	NA
BGM_0661	BAG	Germplasm	GS-C0	P.C0
BGM_0665	BAG	Germplasm	GS-C0	NA
BGM_0666	BAG	Germplasm	GS-C0	NA
BGM_0671	BAG	Germplasm	GS-C0	NA
BGM_0673	BAG	Germplasm	GS-C0	NA
BGM_0678	BAG	Germplasm	GS-C0	NA
BGM_0679	BAG	Germplasm	GS-C0	NA
BGM_0680	BAG	Germplasm	GS-C0	NA
BGM_0682	BAG	Germplasm	GS-C0	P.C0
BGM_0693	BAG	Germplasm	GS-C0	P.C0
BGM_0697	BAG	Germplasm	GS-C0	NA
BGM_0699	BAG	Germplasm	GS-C0	NA
BGM_0702	BAG	Germplasm	GS-C0	P.C0
BGM_0707	BAG	Germplasm	GS-C0	NA
BGM_0713	BAG	Germplasm	NA	NA
BGM_0717	BAG	Germplasm	GS-C0	P.C0
BGM_0776	BAG	Germplasm	NA	NA
BGM_0780_B	BAG	Germplasm	NA	NA
BGM_0785	BAG	Germplasm	GS-C0	NA
BGM_0788	BAG	Germplasm	GS-C0	NA
BGM_0790	BAG	Germplasm	NA	NA
BGM_0793	BAG	Germplasm	NA	NA
BGM_0812	BAG	Germplasm	GS-C0	P.C0
BGM_0820	BAG	Germplasm	GS-C0	NA
BGM_0822	BAG	Germplasm	NA	NA
BGM_0846	BAG	Germplasm	GS-C0	NA
BGM_0848	BAG	Germplasm	GS-C0	NA
BGM_0849	BAG	Germplasm	GS-C0	P.C0
BGM_0850	BAG	Germplasm	GS-C0	P.C0
BGM_0851	BAG	Germplasm	GS-C0	NA
BGM_0857	BAG	Germplasm	GS-C0	P.C0
BGM_0858	BAG	Germplasm	GS-C0	NA
BGM_0859	BAG	Germplasm	GS-C0	NA
BGM_0866	BAG	Germplasm	GS-C0	NA
BGM_0870	BAG	Germplasm	NA	NA
BGM_0873	BAG	Germplasm	GS-C0	P.C0
BGM_0875	BAG	Germplasm	GS-C0	NA
BGM_0877	BAG	Germplasm	GS-C0	P.C0
BGM_0879	BAG	Germplasm	NA	NA
BGM_0882	BAG	Germplasm	GS-C0	NA
BGM_0886	BAG	Germplasm	GS-C0	NA
BGM_0889	BAG	Germplasm	GS-C0	NA
BGM_0890	BAG	Germplasm	NA	NA
BGM_0893	BAG	Germplasm	GS-C0	NA
BGM_0894	BAG	Germplasm	GS-C0	NA
BGM_0898	BAG	Germplasm	GS-C0	NA
BGM_0903	BAG	Germplasm	GS-C0	NA
BGM_0905	BAG	Germplasm	GS-C0	NA
BGM_0914	BAG	Germplasm	GS-C0	NA
BGM_0915	BAG	Germplasm	GS-C0	NA
BGM_0917	BAG	Germplasm	GS-C0	NA
BGM_0919	BAG	Germplasm	GS-C0	NA
BGM_0920	BAG	Germplasm	GS-C0	NA
BGM_0925	BAG	Germplasm	GS-C0	NA
BGM_0936	BAG	Germplasm	GS-C0	NA
BGM_0937	BAG	Germplasm	GS-C0	NA
BGM_0940	BAG	Germplasm	GS-C0	NA
BGM_0944	BAG	Germplasm	GS-C0	NA
BGM_0945	BAG	Germplasm	GS-C0	NA
BGM_0947	BAG	Germplasm	NA	NA
BGM_0951	BAG	Germplasm	NA	NA
BGM_0952	BAG	Germplasm	GS-C0	NA
BGM_0953	BAG	Germplasm	GS-C0	NA
BGM_0954	BAG	Germplasm	GS-C0	NA
BGM_0957	BAG	Germplasm	GS-C0	NA
BGM_0959	BAG	Germplasm	GS-C0	NA
BGM_0961	BAG	Germplasm	GS-C0	NA
BGM_0966	BAG	Germplasm	GS-C0	NA
BGM_0967	BAG	Germplasm	GS-C0	NA
BGM_0973	BAG	Germplasm	GS-C0	NA
BGM_0974	BAG	Germplasm	GS-C0	NA
BGM_0976	BAG	Germplasm	GS-C0	NA
BGM_0977	BAG	Germplasm	NA	NA
BGM_0978	BAG	Germplasm	GS-C0	NA
BGM_0979	BAG	Germplasm	GS-C0	NA
BGM_0981	BAG	Germplasm	GS-C0	NA
BGM_0982	BAG	Germplasm	GS-C0	NA
BGM_0985	BAG	Germplasm	GS-C0	NA
BGM_0989	BAG	Germplasm	GS-C0	NA
BGM_0991	BAG	Germplasm	GS-C0	P.C0
BGM_0995	BAG	Germplasm	GS-C0	NA
BGM_0996	BAG	Germplasm	GS-C0	NA
BGM_0998	BAG	Germplasm	GS-C0	NA
BGM_1006	BAG	Germplasm	GS-C0	NA
BGM_1007	BAG	Germplasm	NA	NA
BGM_1010	BAG	Germplasm	NA	NA
BGM_1015	BAG	Germplasm	GS-C0	NA
BGM_1023	BAG	Germplasm	GS-C0	P.C0
BGM_1024	BAG	Germplasm	GS-C0	P.C0
BGM_1025	BAG	Germplasm	GS-C0	NA
BGM_1027	BAG	Germplasm	GS-C0	NA
BGM_1028	BAG	Germplasm	NA	NA
BGM_1029	BAG	Germplasm	GS-C0	NA
BGM_1031	BAG	Germplasm	GS-C0	NA
BGM_1040	BAG	Germplasm	NA	NA
BGM_1042	BAG	Germplasm	GS-C0	NA
BGM_1043	BAG	Germplasm	GS-C0	NA
BGM_1044	BAG	Germplasm	GS-C0	NA
BGM_1064	BAG	Germplasm	GS-C0	NA
BGM_1067	BAG	Germplasm	GS-C0	P.C0
BGM_1068	BAG	Germplasm	GS-C0	NA
BGM_1073	BAG	Germplasm	GS-C0	NA
BGM_1077	BAG	Germplasm	GS-C0	NA
BGM_1079	BAG	Germplasm	GS-C0	NA
BGM_1080	BAG	Germplasm	NA	NA
BGM_1081	BAG	Germplasm	GS-C0	NA
BGM_1082	BAG	Germplasm	GS-C0	NA
BGM_1091	BAG	Germplasm	GS-C0	NA
BGM_1103	BAG	Germplasm	GS-C0	NA
BGM_1105	BAG	Germplasm	GS-C0	NA
BGM_1106	BAG	Germplasm	GS-C0	NA
BGM_1107	BAG	Germplasm	GS-C0	NA
BGM_1110	BAG	Germplasm	GS-C0	NA
BGM_1111	BAG	Germplasm	GS-C0	NA
BGM_1116	BAG	Germplasm	GS-C0	NA
BGM_1118	BAG	Germplasm	GS-C0	NA
BGM_1119	BAG	Germplasm	GS-C0	NA
BGM_1120	BAG	Germplasm	GS-C0	NA
BGM_1121	BAG	Germplasm	NA	NA
BGM_1123	BAG	Germplasm	GS-C0	NA
BGM_1126	BAG	Germplasm	GS-C0	NA
BGM_1127	BAG	Germplasm	GS-C0	NA
BGM_1128	BAG	Germplasm	GS-C0	NA
BGM_1130	BAG	Germplasm	NA	NA
BGM_1133	BAG	Germplasm	GS-C0	NA
BGM_1134	BAG	Germplasm	GS-C0	NA
BGM_1142	BAG	Germplasm	GS-C0	NA
BGM_1143	BAG	Germplasm	GS-C0	NA
BGM_1144	BAG	Germplasm	NA	NA
BGM_1150	BAG	Germplasm	NA	NA
BGM_1152	BAG	Germplasm	GS-C0	NA
BGM_1153	BAG	Germplasm	GS-C0	NA
BGM_1155	BAG	Germplasm	GS-C0	NA
BGM_1156	BAG	Germplasm	GS-C0	P.C0
BGM_1163	BAG	Germplasm	GS-C0	P.C0
BGM_1164	BAG	Germplasm	GS-C0	NA
BGM_1165	BAG	Germplasm	GS-C0	NA
BGM_1167	BAG	Germplasm	GS-C0	NA
BGM_1168	BAG	Germplasm	GS-C0	NA
BGM_1177	BAG	Germplasm	NA	NA
BGM_1180	BAG	Germplasm	GS-C0	NA
BGM_1188	BAG	Germplasm	GS-C0	NA
BGM_1190	BAG	Germplasm	GS-C0	NA
BGM_1200	BAG	Germplasm	GS-C0	NA
BGM_1203	BAG	Germplasm	GS-C0	NA
BGM_1206	BAG	Germplasm	NA	NA
BGM_1213	BAG	Germplasm	GS-C0	NA
BGM_1226	BAG	Germplasm	GS-C0	NA
BGM_1227	BAG	Germplasm	GS-C0	NA
BGM_1236	BAG	Germplasm	GS-C0	NA
BGM_1243	BAG	Germplasm	GS-C0	NA
BGM_1245	BAG	Germplasm	GS-C0	NA
BGM_1251	BAG	Germplasm	GS-C0	NA
BGM_1252	BAG	Germplasm	GS-C0	NA
BGM_1253	BAG	Germplasm	GS-C0	P.C0
BGM_1259	BAG	Germplasm	GS-C0	NA
BGM_1261	BAG	Germplasm	NA	NA
BGM_1263	BAG	Germplasm	GS-C0	NA
BGM_1265	BAG	Germplasm	GS-C0	NA
BGM_1267	BAG	Germplasm	GS-C0	NA
BGM_1274	BAG	Germplasm	NA	NA
BGM_1277	BAG	Germplasm	NA	NA
BGM_1281	BAG	Germplasm	GS-C0	NA
BGM_1283	BAG	Germplasm	GS-C0	NA
BGM_1284	BAG	Germplasm	GS-C0	NA
BGM_1285	BAG	Germplasm	GS-C0	NA
BGM_1290	BAG	Germplasm	NA	NA
BGM_1291	BAG	Germplasm	GS-C0	NA
BGM_1296	BAG	Germplasm	NA	NA
BGM_1300	BAG	Germplasm	GS-C0	NA
BGM_1306	BAG	Germplasm	GS-C0	NA
BGM_1309	BAG	Germplasm	GS-C0	P.C0
BGM_1313	BAG	Germplasm	GS-C0	NA
BGM_1315	BAG	Germplasm	NA	NA
BGM_1317	BAG	Germplasm	NA	NA
BGM_1323	BAG	Germplasm	GS-C0	NA
BGM_1324	BAG	Germplasm	GS-C0	NA
BGM_1325	BAG	Germplasm	NA	NA
BGM_1332	BAG	Germplasm	GS-C0	P.C0
BGM_1333	BAG	Germplasm	GS-C0	NA
BGM_1335	BAG	Germplasm	GS-C0	NA
BGM_1338	BAG	Germplasm	GS-C0	NA
BGM_1345	BAG	Germplasm	GS-C0	NA
BGM_1346	BAG	Germplasm	NA	NA
BGM_1347	BAG	Germplasm	GS-C0	NA
BGM_1348	BAG	Germplasm	GS-C0	NA
BGM_1354	BAG	Germplasm	GS-C0	NA
BGM_1356	BAG	Germplasm	GS-C0	NA
BGM_1360	BAG	Germplasm	NA	NA
BGM_1361	BAG	Germplasm	NA	NA
BGM_1362	BAG	Germplasm	GS-C0	NA
BGM_1363	BAG	Germplasm	GS-C0	NA
BGM_1364	BAG	Germplasm	GS-C0	NA
BGM_1365	BAG	Germplasm	NA	NA
BGM_1369	BAG	Germplasm	GS-C0	NA
BGM_1371	BAG	Germplasm	GS-C0	NA
BGM_1373	BAG	Germplasm	NA	NA
BGM_1376	BAG	Germplasm	GS-C0	NA
BGM_1377	BAG	Germplasm	GS-C0	NA
BGM_1379	BAG	Germplasm	NA	NA
BGM_1385	BAG	Germplasm	NA	NA
BGM_1386	BAG	Germplasm	GS-C0	NA
BGM_1387	BAG	Germplasm	NA	NA
BGM_1388	BAG	Germplasm	GS-C0	NA
BGM_1389	BAG	Germplasm	GS-C0	NA
BGM_1390	BAG	Germplasm	NA	NA
BGM_1393	BAG	Germplasm	GS-C0	NA
BGM_1396	BAG	Germplasm	NA	NA
BGM_1397	BAG	Germplasm	GS-C0	NA
BGM_1398	BAG	Germplasm	GS-C0	NA
BGM_1400	BAG	Germplasm	GS-C0	NA
BGM_1402	BAG	Germplasm	GS-C0	NA
BGM_1403	BAG	Germplasm	GS-C0	NA
BGM_1406	BAG	Germplasm	NA	NA
BGM_1408	BAG	Germplasm	GS-C0	NA
BGM_1409	BAG	Germplasm	GS-C0	NA
BGM_1410	BAG	Germplasm	GS-C0	NA
BGM_1412	BAG	Germplasm	GS-C0	NA
BGM_1413	BAG	Germplasm	GS-C0	NA
BGM_1414	BAG	Germplasm	GS-C0	NA
BGM_1415	BAG	Germplasm	GS-C0	NA
BGM_1417	BAG	Germplasm	GS-C0	NA
BGM_1419	BAG	Germplasm	GS-C0	NA
BGM_1422	BAG	Germplasm	GS-C0	NA
BGM_1423	BAG	Germplasm	GS-C0	NA
BGM_1424	BAG	Germplasm	NA	NA
BGM_1429	BAG	Germplasm	GS-C0	NA
BGM_1432	BAG	Germplasm	GS-C0	NA
BGM_1433	BAG	Germplasm	NA	NA
BGM_1436	BAG	Germplasm	GS-C0	NA
BGM_1437	BAG	Germplasm	GS-C0	NA
BGM_1440	BAG	Germplasm	NA	NA
BGM_1441	BAG	Germplasm	NA	NA
BGM_1442	BAG	Germplasm	GS-C0	NA
BGM_1444	BAG	Germplasm	GS-C0	NA
BGM_1446	BAG	Germplasm	GS-C0	NA
BGM_1448	BAG	Germplasm	NA	NA
BGM_1453	BAG	Germplasm	GS-C0	NA
BGM_1454	BAG	Germplasm	GS-C0	NA
BGM_1455	BAG	Germplasm	GS-C0	P.C0
BGM_1456	BAG	Germplasm	GS-C0	NA
BGM_1457	BAG	Germplasm	GS-C0	NA
BGM_1458	BAG	Germplasm	GS-C0	P.C0
BGM_1465	BAG	Germplasm	GS-C0	NA
BGM_1466	BAG	Germplasm	GS-C0	NA
BGM_1468	BAG	Germplasm	NA	NA
BGM_1472	BAG	Germplasm	GS-C0	NA
BGM_1474	BAG	Germplasm	GS-C0	NA
BGM_1479	BAG	Germplasm	GS-C0	NA
BGM_1481	BAG	Germplasm	GS-C0	NA
BGM_1484	BAG	Germplasm	GS-C0	NA
BGM_1486	BAG	Germplasm	NA	NA
BGM_1487	BAG	Germplasm	GS-C0	P.C0
BGM_1488	BAG	Germplasm	GS-C0	NA
BGM_1489	BAG	Germplasm	GS-C0	NA
BGM_1496	BAG	Germplasm	NA	NA
BGM_1498	BAG	Germplasm	GS-C0	NA
BGM_1502	BAG	Germplasm	GS-C0	NA
BGM_1503	BAG	Germplasm	GS-C0	NA
BGM_1507	BAG	Germplasm	GS-C0	NA
BGM_1508	BAG	Germplasm	GS-C0	NA
BGM_1513	BAG	Germplasm	NA	NA
BGM_1515	BAG	Germplasm	GS-C0	NA
BGM_1517	BAG	Germplasm	NA	NA
BGM_1518	BAG	Germplasm	GS-C0	NA
BGM_1520	BAG	Germplasm	GS-C0	NA
BGM_1521	BAG	Germplasm	GS-C0	NA
BGM_1524	BAG	Germplasm	NA	NA
BGM_1525	BAG	Germplasm	GS-C0	NA
BGM_1534	BAG	Germplasm	NA	NA
BGM_1542	BAG	Germplasm	NA	NA
BGM_1545	BAG	Germplasm	NA	NA
BGM_1549	BAG	Germplasm	GS-C0	NA
BGM_1550	BAG	Germplasm	NA	NA
BGM_1552	BAG	Germplasm	GS-C0	P.C0
BGM_1560	BAG	Germplasm	GS-C0	NA
BGM_1567	BAG	Germplasm	GS-C0	NA
BGM_1569	BAG	Germplasm	GS-C0	NA
BGM_1573	BAG	Germplasm	NA	NA
BGM_1580	BAG	Germplasm	NA	NA
BGM_1581	BAG	Germplasm	NA	NA
BGM_1582	BAG	Germplasm	NA	NA
BGM_1583	BAG	Germplasm	GS-C0	P.C0
BGM_1584	BAG	Germplasm	GS-C0	NA
BGM_1585	BAG	Germplasm	GS-C0	NA
BGM_1586	BAG	Germplasm	GS-C0	NA
BGM_1588	BAG	Germplasm	NA	NA
BGM_1594	BAG	Germplasm	GS-C0	NA
BGM_1596	BAG	Germplasm	GS-C0	NA
BGM_1603	BAG	Germplasm	NA	NA
BGM_1604	BAG	Germplasm	GS-C0	NA
BGM_1605	BAG	Germplasm	GS-C0	NA
BGM_1606	BAG	Germplasm	GS-C0	NA
BGM_1608	BAG	Germplasm	GS-C0	NA
BGM_1609	BAG	Germplasm	GS-C0	NA
BGM_1610	BAG	Germplasm	GS-C0	NA
BGM_1614	BAG	Germplasm	NA	NA
BGM_1618	BAG	Germplasm	NA	NA
BGM_1619	BAG	Germplasm	GS-C0	NA
BGM_1622	BAG	Germplasm	GS-C0	P.C0
BGM_1623	BAG	Germplasm	GS-C0	P.C0
BGM_1624	BAG	Germplasm	NA	NA
BGM_1626	BAG	Germplasm	GS-C0	P.C0
BGM_1628	BAG	Germplasm	GS-C0	NA
BGM_1629	BAG	Germplasm	GS-C0	NA
BGM_1631	BAG	Germplasm	GS-C0	NA
BGM_1635	BAG	Germplasm	NA	NA
BGM_1636	BAG	Germplasm	NA	NA
BGM_1637	BAG	Germplasm	GS-C0	NA
BGM_1638	BAG	Germplasm	GS-C0	P.C0
BGM_1639	BAG	Germplasm	GS-C0	NA
BGM_1643	BAG	Germplasm	GS-C0	NA
BGM_1645	BAG	Germplasm	GS-C0	NA
BGM_1646	BAG	Germplasm	GS-C0	NA
BGM_1650	BAG	Germplasm	NA	NA
BGM_1655	BAG	Germplasm	NA	NA
BGM_1656	BAG	Germplasm	GS-C0	NA
BGM_1657	BAG	Germplasm	GS-C0	NA
BGM_1658	BAG	Germplasm	GS-C0	NA
BGM_1659	BAG	Germplasm	GS-C0	NA
Aipim Brasil	BAG	Germplasm	GS-C0	NA
BGM_1662	BAG	Germplasm	GS-C0	NA
BGM_1667	BAG	Germplasm	GS-C0	NA
BGM_1668	BAG	Germplasm	GS-C0	NA
BGM_1669	BAG	Germplasm	GS-C0	NA
BGM_1677	BAG	Germplasm	GS-C0	NA
BGM_1682	BAG	Germplasm	GS-C0	NA
BGM_1684	BAG	Germplasm	GS-C0	NA
BGM_1690	BAG	Germplasm	GS-C0	NA
BGM_1691	BAG	Germplasm	GS-C0	P.C0
BGM_1692	BAG	Germplasm	GS-C0	NA
BGM_1693	BAG	Germplasm	GS-C0	P.C0
BGM_1695	BAG	Germplasm	NA	NA
BGM_1696	BAG	Germplasm	GS-C0	NA
BGM_1698	BAG	Germplasm	GS-C0	NA
BGM_1702	BAG	Germplasm	GS-C0	NA
BGM_1703	BAG	Germplasm	GS-C0	NA
BGM_1704	BAG	Germplasm	GS-C0	NA
BGM_1705	BAG	Germplasm	GS-C0	NA
BGM_1706	BAG	Germplasm	GS-C0	NA
BGM_1707	BAG	Germplasm	GS-C0	P.C0
BGM_1709	BAG	Germplasm	GS-C0	NA
BGM_1710	BAG	Germplasm	GS-C0	NA
BGM_1715	BAG	Germplasm	GS-C0	NA
BGM_1716	BAG	Germplasm	GS-C0	NA
BGM_1718	BAG	Germplasm	GS-C0	NA
BGM_1721	BAG	Germplasm	GS-C0	NA
BGM_1722	BAG	Germplasm	GS-C0	NA
BGM_1723	BAG	Germplasm	GS-C0	NA
BGM_1725	BAG	Germplasm	GS-C0	NA
BGM_1726	BAG	Germplasm	GS-C0	NA
BGM_1728	BAG	Germplasm	NA	NA
BGM_1729	BAG	Germplasm	GS-C0	NA
BGM_1730	BAG	Germplasm	GS-C0	NA
BGM_1732	BAG	Germplasm	GS-C0	NA
BGM_1733	BAG	Germplasm	GS-C0	NA
BGM_1734	BAG	Germplasm	GS-C0	NA
BGM_1735	BAG	Germplasm	NA	NA
BGM_1737	BAG	Germplasm	GS-C0	NA
BGM_1739	BAG	Germplasm	GS-C0	NA
BGM_1741	BAG	Germplasm	GS-C0	NA
BGM_1744	BAG	Germplasm	GS-C0	NA
BGM_1745	BAG	Germplasm	GS-C0	NA
BGM_1746	BAG	Germplasm	NA	NA
BGM_1748	BAG	Germplasm	GS-C0	NA
BGM_1749	BAG	Germplasm	GS-C0	NA
BGM_1750	BAG	Germplasm	GS-C0	NA
BGM_1756	BAG	Germplasm	GS-C0	NA
BGM_1760	BAG	Germplasm	GS-C0	P.C0
BGM_1761	BAG	Germplasm	GS-C0	NA
BGM_1762	BAG	Germplasm	GS-C0	NA
BGM_1764	BAG	Germplasm	GS-C0	NA
BGM_1769	BAG	Germplasm	GS-C0	NA
BGM_1770	BAG	Germplasm	GS-C0	NA
BGM_1771	BAG	Germplasm	GS-C0	NA
BGM_1772	BAG	Germplasm	GS-C0	NA
BGM_1779	BAG	Germplasm	GS-C0	NA
BGM_1782	BAG	Germplasm	GS-C0	NA
BGM_1784	BAG	Germplasm	GS-C0	P.C0
BGM_1794	BAG	Germplasm	GS-C0	NA
BGM_1810	BAG	Germplasm	GS-C0	P.C0
BGM_1814	BAG	Germplasm	GS-C0	NA
BGM_1818	BAG	Germplasm	GS-C0	NA
BGM_1819	BAG	Germplasm	GS-C0	NA
BGM_1821	BAG	Germplasm	GS-C0	NA
BGM_1822	BAG	Germplasm	GS-C0	NA
BGM_1828	BAG	Germplasm	NA	NA
BGM_1850	BAG	Germplasm	NA	NA
BGM_1866	BAG	Germplasm	GS-C0	NA
BGM_1876	BAG	Germplasm	GS-C0	NA
BGM_1878	BAG	Germplasm	GS-C0	NA
BGM_1880	BAG	Germplasm	GS-C0	NA
BGM_1881	BAG	Germplasm	GS-C0	NA
BGM_1884	BAG	Germplasm	GS-C0	NA
BGM_1957	BAG	Germplasm	GS-C0	NA
BGM_1962	BAG	Germplasm	GS-C0	NA
BGM_1980	BAG	Germplasm	GS-C0	NA
BGM_1985	BAG	Germplasm	GS-C0	NA
BGM_1999	BAG	Germplasm	GS-C0	NA
BGM_2019	BAG	Germplasm	GS-C0	NA
BGM_2022	BAG	Improved Cultivar	GS-C0	NA
Tail‰ndia	BAG	Cultivar	NA	NA
BGM_2029	BAG	Cultivar	NA	NA
BGM_2030	BAG	Germplasm	GS-C0	NA
BGM_2032	BAG	Germplasm	GS-C0	NA
BGM_2034	BAG	Germplasm	NA	NA
BGM_2035	BAG	Germplasm	GS-C0	P.C0
BGM_2038	BAG	Cultivar	NA	NA
BGM_2048	BAG	Cultivar	GS-C0	P.C0
BGM_2053	BAG	Germplasm	GS-C0	NA
BGM_2060	BAG	Germplasm	GS-C0	NA
BGM_2063	BAG	Germplasm	GS-C0	NA
BGM_2069	BAG	Germplasm	GS-C0	NA
BGM_2072	BAG	Germplasm	GS-C0	NA
BGM_2079	BAG	Germplasm	GS-C0	NA
BGM_2082	BAG	Germplasm	GS-C0	NA
BGM_2083	BAG	Germplasm	GS-C0	NA
BGM_2086	BAG	Germplasm	GS-C0	NA
BGM_2101	BAG	Germplasm	NA	NA
Olho Junto	BAG	Cultivar	GS-C0	NA
BGM_2116	BAG	Germplasm	GS-C0	P.C0
BGM_2121	BAG	Germplasm	NA	NA
BGM_2142	BAG	Germplasm	NA	NA
BGM_2149	BAG	Germplasm	NA	NA
BGM_2153	BAG	Germplasm	NA	NA
BGM_2155	BAG	Germplasm	NA	NA
BGM_2156	BAG	Germplasm	NA	NA
BGM_2159	BAG	Germplasm	NA	NA
BGM_2160	BAG	Germplasm	NA	NA
BGM_2161	BAG	Germplasm	NA	NA
BGM_2165	BAG	Germplasm	NA	NA
BGM_2166	BAG	Germplasm	NA	NA
BGM_2167	BAG	Germplasm	GS-C0	P.C0
BGM_2168	BAG	Germplasm	NA	NA
BGM_2170	BAG	Germplasm	NA	NA
BGM_2172	BAG	Germplasm	NA	NA
BGM_2174	BAG	Germplasm	NA	NA
BGM_2175	BAG	Germplasm	NA	NA
BGM_2182	BAG	Germplasm	NA	NA
BGM_2187	BAG	Germplasm	NA	NA
BGM_2202	BAG	Germplasm	NA	NA
BGM_2212	BAG	Germplasm	NA	NA
BGM_2216	BAG	Germplasm	NA	NA
BGM_2218	BAG	Germplasm	NA	NA
BGM_2226	BAG	Germplasm	NA	NA
Nega Maluca	BAG	Cultivar	NA	NA
BGM_2234	BAG	Cultivar	GS-C0	P.C0
BGM_2236	BAG	Germplasm	NA	NA
BGM_2241	BAG	Germplasm	NA	NA
BGM_2245	BAG	Germplasm	NA	NA
BGM_2248	BAG	Germplasm	NA	NA
BGM_2260	BAG	Germplasm	NA	NA
BGM_2267	BAG	Germplasm	NA	NA
BGM_2275	BAG	Germplasm	NA	NA
BGM_2276	BAG	Germplasm	NA	NA
BGM_2283	BAG	Germplasm	NA	NA
BRS 396	BAG	Improved Cultivar	NA	NA
BRS Amansa Burro	BAG	Improved Cultivar	GS-C0	NA
CPAFRO_12	BAG	Germplasm	NA	NA
CPAFRO_13=ARA‚A	BAG	Germplasm	NA	NA
CPAFRO_28=PARATI	BAG	Germplasm	NA	NA
CPAFRO_30	BAG	Germplasm	NA	NA
CPAFRO_35=BRS Colonial	BAG	Germplasm	NA	NA
CPAFRO_43	BAG	Germplasm	NA	NA
Dona Diva	BAG	Germplasm	NA	NA
GCP_001	BAG	Germplasm	NA	NA
GCP_09	BAG	Germplasm	NA	NA
GCP_128	BAG	Germplasm	NA	NA
GCP_190	BAG	Germplasm	NA	NA
GCP_43	BAG	Germplasm	NA	NA
GCP_46	BAG	Germplasm	NA	NA
GCP_95	BAG	Germplasm	NA	NA
IAC_14	BAG	Improved Cultivar	NA	NA
Ipira	BAG	Germplasm	NA	NA
Miamb‹o	BAG	Germplasm	NA	NA
Nuomi	BAG	Germplasm	NA	NA
BGM_2264	BAG	Cultivar	GS-C0	P.C0
SE_09	BAG	Germplasm	NA	NA
SE_3	BAG	Germplasm	NA	NA
BGM_0420	BAG	Germplasm	GS-C0	NA
BGM_1759	BAG	Germplasm	GS-C0	NA
BGM_0371	BAG	Germplasm	GS-C0	P.C0
BGM_0913	BAG	Germplasm	NA	NA
BGM_1366	BAG	Germplasm	GS-C0	NA
BGM_2164	BAG	Germplasm	NA	NA
BGM_0378	BAG	Germplasm	NA	NA
BGM_0533	BAG	Germplasm	NA	NA
BGM_1222	BAG	Germplasm	GS-C0	NA
BGM_1544	BAG	Germplasm	NA	NA
Pretinha	BAG	Cultivar	NA	NA
Guela de Jacœ	BAG	Cultivar	NA	NA
Aipim_Manteiga	H’bridos	Cultivar	NA	NA
BGM_2020	H’bridos	Improved	NA	NA
